# Dynamic diffusion analysis of the yeast plasma membrane using Airyscan based microscopic techniques

**DOI:** 10.64898/2026.07.20.739559

**Authors:** Martha S. Cruz-Xelhuantzi, Alex Roof, Blythe Wright, Katherine Paine, Amy Milburn, Grant Calder, Nia Bryant, Peter O’Toole, Ines Hahn, Chris MacDonald

## Abstract

The yeast plasma membrane (PM) is highly compartmentalised into distinct nanoscale domains. The mechanisms by which this organisation regulates surface proteins are not fully understood, and it remains unclear how different biophysical modalities capture diffusion kinetics across varying spatial scales. Using confocal microscopy and an Airyscan2 detector, we benchmarked two prominent techniques: Fluorescence Correlation Spectroscopy (FCS) via the Zeiss Dynamics Profiler and Fluorescence Recovery After Photobleaching (FRAP). We quantified the lateral diffusion of three functionally diverse GFP-tagged model proteins: the exocytic t-SNARE Sso2, the lipid-binding protein Pmp3, and the eisosome-associated protein Ycp4. While diffusion coefficients aligned tightly between both modalities for Pmp3 and Ycp4, Sso2 exhibited a stark 14-fold discrepancy, displaying drastically faster local mobility by FCS compared to macroscopic recovery by FRAP. High-resolution 3D Structured Illumination Microscopy (3D-SIM) shows that Sso2 is partitioned into regional subdomains, that occupy less PM area than the network-like localisation of Pmp3. Our findings suggest that FCS captures rapid, localised diffusion within these microenvironments, whereas FRAP measures highly restricted transit across domain boundaries. Ultimately, this work demonstrates that membrane diffusion coefficients cannot be interpreted in isolation and capturing true lateral mobility requires pairing kinetic measurements with super-resolution spatial mapping to decode complex membrane compartmentalisation.
