## Supplementary material for "Dynamic diffusion analysis of the yeast plasma membrane using Airyscan based microscopic techniques": Supp table T1

### Sheet: Sheet1
Yeast strains and plasmids used in this study
Yeast database #	Parental strain	Genotype	Reference
CMY56	Parental	BY4742; MAT α, his3∆ leu2∆ lys2∆ ura3∆	Brachmann et al., (1998) Yeast
CMY211	Parental	BY4741 MAT A, his3∆ leu2∆ met15∆ ura3∆	Brachmann et al., (1998) Yeast
CMY1670	BY4741	URA3-NOP1-sfGFP-Sso2	Weill, et al. (2018) Nature Methods
CMY1666	BY4741	URA3-NOP1-sfGFP-Pmp3	Weill, et al. (2018) Nature Methods
CMY1667	BY4741	URA3-NOP1-sfGFP-Ycp4	Weill, et al. (2018) Nature Methods
CMY952	BY4742	PIL1-Pil1-mCherry-his5+	Laidlaw et al., (2021) Journal of Cell Science
CMY2646	BY - Diploid	URA3-NOP1-sfGFP-Sso2 + PIL1-Pil1-mCherry-his5+	This study
CMY2645	BY - Diploid	URA3-NOP1-sfGFP-Pmp3 + PIL1-Pil1-mCherry-his5+	This study
CMY2644	BY - Diploid	URA3-NOP1-sfGFP-Ycp4 + PIL1-Pil1-mCherry-his5+	This study
Yeast database #	Parental plasmid	Expression construct	Reference
pCM1181	pRS315	Expressing Cit1-mTurquoise2 form the CUP1 promoter	This study
pCM1002	pRS316	Expressing Gpa2-GFP form the CUP1 promoter	Laidlaw, Paine et al., (2022) MBoC
